# scTAM-seq enables targeted high-confidence analysis of DNA methylation in single cells

**DOI:** 10.1101/2022.04.11.487648

**Authors:** Agostina Bianchi, Michael Scherer, Roser Zaurin, Kimberly Quililan, Lars Velten, Renée Beekman

## Abstract

Single-cell DNA methylation profiling currently suffers from excessive noise and/or limited cellular throughput. We developed scTAM-seq, a targeted bisulfite-free method for profiling up to 650 CpGs in up to 10,000 cells per experiment, with a dropout rate of less than seven percent. scTAM-seq focuses sequencing coverage on informative, variably methylated CpGs that in many tissues and cell types make up a minor fraction of all CpGs. By applying scTAM-seq to B cells from blood and bone marrow, we demonstrate that it can resolve DNA methylation dynamics across B-cell differentiation at unprecedented resolution, identifying intermediate differentiation states that were previously masked. scTAM-seq additionally queries surface protein expression and somatic mutations, thus enabling integration of single-cell DNA methylation information with cell atlas data, and opening applications in tumor profiling. In summary, scTAM-seq is the first high-throughput, high-confidence method for analyzing DNA methylation at single-CpG resolution across thousands of single cells.
