## Supplementary Table 2 for "scTAM-seq enables targeted high-confidence analysis of DNA methylation in single cells"

### Sheet: Sequencing details
Sample Name	#raw reads	#mapped reads	#cells	average reads per cell	average reads per amplicon
Blood Control	781 Mio	376 Mio	4706	43272.4	299912
Blood Digested	1,148 Mio	430 Mio	9583	22893	323098
Bone Mioarrow Control	600 Mio	480 Mio	6130	46025	415513
Bone Mioarrow Digested	1,127 Mio	420 Mio	5340	31892.9	250822

### Sheet: _56F9DC9755BA473782653E2940F9
jTACY_hpxUyDjKNxxkk_oHDW-Sh4aRVAixrtDyb3LEpUQlROVkJBWjIxWkc4OFA3VlNRWU5MVDJSVy4u
Form1
{586bff97-8402-49d1-97c8-009d9f1530ca}
