## Supplementary Table 3 for "scTAM-seq enables targeted high-confidence analysis of DNA methylation in single cells"

### Sheet: List of enzymes
Enzymes: Isoschizomers	Nº recognition sites human genome*
AciI SsiI	3729219
HapII HpaII	2317722
HpyCH4IV HpySE526I	2242240
FauI	1308856
HhaI Hin6Ia HinP1I	1262221
BsmBI-v2 Esp3I	625233
Alw26I	625233
EciI	550640
CseI HgaI	474984
Bsp143I	387131
BsmFI	379288
SmaI	376940
BbrPI Eco72I PmaCI PmlI	285639
AjiI BmgBI BtrI	261851
FaqI	216904
EheI KasI NarI PluTI	190227
AfeI Aor51HI Eco47III	181100
Eco105I SnaBI	132299
Bsp119I NspV	125735
BseYI	110747
Kpn2I MroI	95734
PdiI	90638
NsbI	89177
BspDI Bsu15 ClaI	86477
Bst6I	61575
AatII ZraI	61268
AgeI BshTI	53386
Alw44I VneI	40058
Bsp120I PspOMI	33030
SalI	26707
SrfI	15522
Asp718I	13879
FseI RigI	8673
* considering sequence contexts with only one CpG (human genome annotation hg38)
