## Supplementary Table 4 for "scTAM-seq enables targeted high-confidence analysis of DNA methylation in single cells"

### Sheet: High confident non-HhaI ampl
AmpID	chr	amplicon_start	insert_start	insert_end	amplicon_end	Ref_Genome	fwd_seq	rev_seq	GC_Content	Type.of.amplicon
AMPL202482	chr8	103270976	103271008	103271215	103271245	hg19	TTGAAACCTAGAAAAATTAAGCAGTAAAAGAG	TGATCAGTTTTACCTCTTTCAATGATGAAT	0.292593	NonHhaI
AMPL202573	chr11	102207433	102207466	102207673	102207702	hg19	CCATAGCTAAATATTAACCTTATTTGTCATAGT	CCATACACACTTTACATGTTCTTTCTTCT	0.311111	NonHhaI
AMPL113487	chr11	108180767	108180796	108180999	108181029	hg19	TTTTGGGAATTTGTAATTTTCTGTTAAGC	CATCCATACTTTTCTTATCTGCATAGATTT	0.315589	NonHhaI
AMPL202577	chr11	108165514	108165546	108165732	108165762	hg19	TATTTCTTCCTTGATTAGTAGTAATAGAGACA	CCATCTGATCTTTATGTAGTTCCAGTTGTC	0.317269	NonHhaI
AMPL202572	chr11	102206496	102206517	102206736	102206764	hg19	TGCCACTGCACCCTGGATTAT	GATTGGAATTACACAAGTCAAATGTTGA	0.319703	NonHhaI
AMPL113474	chr8	103269734	103269758	103269970	103270003	hg19	TGACCTTCTATAATTGCCCTACCC	TCTACAGATAATAACAACAACTGGTATAGTATA	0.32963	NonHhaI
AMPL202285	chr2	231102741	231102765	231102986	231103010	hg19	ACAATGTCAGAGAGTCAGGTTCAA	CCAAATGTCTTCTCCAGTTCACTG	0.337037	NonHhaI
AMPL202288	chr2	231161925	231161954	231162169	231162194	hg19	TTCATTTTACTGTTTACATCAGGTTTCAG	TCAGAATTTGTACTTACACAAGGGT	0.337037	NonHhaI
AMPL200504	chr22	41813555	41813580	41813718	41813744	hg19	GAGAAAGACCCTGTCTCAAGTCAAT	GGGTAAAGTATGCTAGTACTGCCACA	0.342105	NonHhaI
AMPL202575	chr11	108117541	108117566	108117785	108117810	hg19	CTTGTCAGAAGAGGCATTAGTACTG	CGGCAATATTACGAAATCCTGAAGA	0.355556	NonHhaI
AMPL202581	chr11	108199717	108199750	108199939	108199966	hg19	TATAATTTAAATTGGTTGTGTTTTCTTGAAGGC	CCTGTTTGTCTGAATTTTATGTTCCCT	0.36	NonHhaI
AMPL202574	chr11	108115382	108115415	108115596	108115621	hg19	TTTGAAATTAAGACTACTGTTTGAAAATTAGGG	CATCTCCTAATTCACACACTCGAAT	0.3625	NonHhaI
AMPL113480	chr11	102201752	102201777	102201988	102202021	hg19	AGACCATTCAGAAGATGCAATCATG	CTGATATCAAATCCTTATGAAAATAGACTGTAT	0.362963	NonHhaI
AMPL202565	chr11	69467232	69467250	69467459	69467489	hg19	GCTGCGTGCCAGTCAAGA	ATCCTCTGCAATAAATATACTTTTTAGCCT	0.364341	NonHhaI
AMPL202584	chr11	108206369	108206396	108206609	108206638	hg19	AGGGGAAACTTTCTAAATCAGTGTAAA	GCAGTAATGTATTACACATCTGGAAGACC	0.37037	NonHhaI
AMPL200119	chr7	141997569	141997588	141997726	141997758	hg19	CCCAGCCCACGTCAAACAT	GTATTTATGGAACACATAACTATATGTCAGGC	0.389474	NonHhaI
AMPL202347	chr5	1267199	1267220	1267444	1267468	hg19	AATCCCAGAGCAAGTTGTGTG	GAGGATGTGGACAGCAGTTATTTT	0.392593	NonHhaI
AMPL202585	chr11	108235854	108235879	108236095	108236122	hg19	AAAGCTTTGTATTTACAGCAGAGGC	CTCCTTTCAGTTTCTCTTGTAGTCTCA	0.39777	NonHhaI
AMPL113488	chr11	108196011	108196033	108196253	108196280	hg19	CATGAACTCTATGTCGTGGCAT	TGTATTTACCTGAGTGTTCTTGAAAGT	0.407407	NonHhaI
AMPL131246	chr17	76176700	76176726	76176945	76176969	hg19	ATAACCCAACAGTAACTTGTCAAACA	ACCTCTGGTCAGGTATTCTATCTG	0.414815	NonHhaI
AMPL202286	chr2	231105908	231105935	231106143	231106176	hg19	GGAAATGTTCTGAATCTTGACTGGGAT	GGTCTATCTTCTAAATCGTTTACATTATTCATT	0.427509	NonHhaI
AMPL131152	chr15	59665714	59665735	59665959	59665983	hg19	GAAGAAACCCCATCCAACCTC	ATGCTTCATAGTTTCTCTATGCCC	0.42963	NonHhaI
AMPL202287	chr2	231112483	231112507	231112727	231112752	hg19	ACTCTTTCTCATCTGAGCTTTCCT	GTACTTCTCCTTGTCTTGGTTTCTT	0.437037	NonHhaI
AMPL200488	chr21	17431062	17431088	17431290	17431311	hg19	GGAGATTATTTTGCTCATTTTGGGAA	TGTCAGCTTGAACCTTGTCTT	0.44	NonHhaI
AMPL202284	chr2	231101653	231101677	231101898	231101922	hg19	CCATTCATTCTGGTCTCCCTACAA	GAAATGGCCTTGTTATTGCACTTG	0.444444	NonHhaI
AMPL202325	chr4	1976417	1976440	1976665	1976686	hg19	AAGAGAAACAGGACTGGTTTGGG	CATTCACTGTCCACTTGAGGG	0.444444	NonHhaI
AMPL200176	chr10	101462264	101462290	101462464	101462487	hg19	CACAGATATCAGTGTTTTAAATCGGC	AGGCATCAACTGATATCCTCTGA	0.455357	NonHhaI
AMPL200418	chr18	53808324	53808349	53808545	53808573	hg19	GAAGTAAAGCCCAAAATTTCAGTGG	GCTTGATGTATATTAGCTTTCTTCCTCA	0.456	NonHhaI
AMPL200265	chr13	20764307	20764332	20764532	20764556	hg19	TTGAATGAATTTTCACAGACGTGGC	ACAGATATGCTAACTGAGCCATCA	0.46	NonHhaI
AMPL200149	chr9	120196556	120196578	120196779	120196805	hg19	ATGCAACACATGATCAGTAGCC	TTGTACATGGTAGGTTGTTTAGCAGC	0.476	NonHhaI
AMPL200473	chr20	40084436	40084457	40084660	40084685	hg19	GTACCTTGGCAAAAGTGGACC	AGATTTGAGGCTGTTTTTCTCCTAT	0.48	NonHhaI
AMPL200483	chr20	60090633	60090660	60090859	60090882	hg19	CTTCGTAAAGATGTAATTGACCTGTGG	CGAGCTAGGAGAGTAGATTTCCG	0.48	NonHhaI
AMPL199989	chr4	169332337	169332357	169332559	169332580	hg19	TGAGAATCAGCCCCTACAGG	ACCATGCTTTCCCTCTTCCAA	0.483607	NonHhaI
AMPL199931	chr2	200797106	200797129	200797333	200797355	hg19	CTGTCCCCATATATCCCTCATGT	GGAGCCTTGTGCATCTTCATTT	0.492	NonHhaI
AMPL200019	chr5	140078194	140078218	140078414	140078437	hg19	ATTCCTCTGGAATTGAGTGATGGA	TCACAGCAACAATCTCACTACCT	0.5	NonHhaI
AMPL113500	chr12	49432811	49432833	49433060	49433080	hg19	TGAAAAGGAGCAAGAACATGGG	GGTCCTTCCCTAGCGATGAC	0.503704	NonHhaI
AMPL202619	chr12	49426521	49426545	49426746	49426767	hg19	TTGCTGAGGAGACAGTAAAGTTCG	ACAGCAACAGCAACTTCAGCA	0.506073	NonHhaI
AMPL202613	chr12	49415887	49415905	49416134	49416156	hg19	GTCACGACTTCGGCCACA	TGCAACCTCTGCCTTTCTAGAA	0.511111	NonHhaI
AMPL121479	chr17	7578026	7578053	7578275	7578295	hg19	GCAATAGTTAAACCCATTTACTTTGCA	TCTTAGGTCTGGCCCCTCCT	0.514815	NonHhaI
AMPL200507	chr22	50845079	50845102	50845310	50845328	hg19	TCTAATTTCACCTCCAGTGCTTG	ACGGAGGCTTTGCACGTG	0.52	NonHhaI
AMPL200120	chr7	143678592	143678611	143678818	143678841	hg19	GGTGGCCATCTCAGGGTTT	CACCACTCCATAGAAGAGAGCAA	0.524	NonHhaI
AMPL202616	chr12	49419845	49419866	49420076	49420095	hg19	GGTGGGGGAAGGAGGATCATT	CCTCCGCACCAACAATCGT	0.525896	NonHhaI
AMPL200487	chr21	11133638	11133659	11133888	11133907	hg19	ATAGGGGAGAGAGAGACGGGA	CCTTCCGCAAAACCACCAG	0.52963	NonHhaI
AMPL200486	chr21	9969837	9969857	9970083	9970102	hg19	ACCAGAAGATGCTCCCACCA	GGCATTGGCGGTGTTACAG	0.530075	NonHhaI
AMPL202622	chr12	49431941	49431965	49432190	49432210	hg19	GAAGATATCCTTCTTGTCCCCAGT	AATCCTCTGGCCCTGGAAGC	0.533333	NonHhaI
AMPL200213	chr11	112461028	112461049	112461257	112461277	hg19	AGAAGCCCTAAGGACAGGAGA	CTCGGAGAGTCCCTTCATCC	0.544	NonHhaI
AMPL113503	chr17	7577329	7577352	7577575	7577598	hg19	AGAAAAGAAAACTGAGTGGGAGC	ACTGTACCACCATCCACTACAAC	0.559259	NonHhaI
AMPL202623	chr12	49432443	49432463	49432684	49432705	hg19	CCCTGACCAGGAAACGGAGT	CAGCAACAGCAACAACTGTGG	0.593156	NonHhaI
AMPL202760	chr17	7579297	7579315	7579530	7579551	hg19	CTCAGGGCAACTGACCGT	TCCCCGGACGATATTGAACAA	0.607843	NonHhaI
AMPL202620	chr12	49427448	49427468	49427682	49427702	hg19	CTGTTGGGCCAGAGCTGTAT	CGGAACAAGCAGCAGCAACA	0.639216	NonHhaI
