## Supplementary Table 5 for "scTAM-seq enables targeted high-confidence analysis of DNA methylation in single cells"

### Sheet: PCR program details
	Step	Ramp Rate	Temperature	Time	Number of Cycles
	1	4 ºC/s	22 ºC	HOLD	1
	2	4 ºC/seg	37 ºC	30 min
	3		98 ºC	6 min
	4	1 ºC/s	95 ºC	30 sec	11
	5		72 ºC	10 sec
	6		61 ºC	9 min
	7		72 ºC	20 sec
	8	1 ºC/s	95 ºC	30 sec	13
	9		72 ºC	10 sec
	10		48 ºC	9 min
	11		72 ºC	20 sec
	12	4 ºC/s	72 ºC	2 min	1
	13		4 ºC	HOLD
