## Supplementary Table 6 for "scTAM-seq enables targeted high-confidence analysis of DNA methylation in single cells"

### Sheet: Doublet detection details
Sample	Cells before doublet detection	DoubletDetection	Cluster Doublets	Cells after doublet removal	Percent Doublets
Blood Control	5326	620	NA	4706	11.6
Blood Digested	11438	1794	61	9583	16.2
Bone Marrow Control	6649	519	NA	6130	7.8
Bone Marrow Digested	6207	837	30	5340	13.97
